# Cholesterol availability drives the assembly of mitochondria-associated ER membranes

**DOI:** 10.64898/2026.10.29.762740

**Authors:** M Uceda, K Kabra, A.C Ferre, L Serrano-Cuñarro, N Gomez-Lopez, M Pera, D Larrea, R.R Agrawal, K.A Tamucci, C Anton-Barros, T.D Yun, K.R Velasco, E.A Schon, J Montesinos, E Area-Gomez

**Author notes:** Co-corresponding authors. Please address correspondence to;.

## Abstract

Mitochondria-associated endoplasmic reticulum (ER) membranes (MAM domains, or MAMs) are transient lipid raft domains of the ER that coordinate multiple cellular metabolic pathways and the ER-mitochondria communication. However, the mechanisms that drive their formation remain poorly understood. Here, we reveal that MAM assembly is dynamically regulated by the availability of plasma membrane (PM) cholesterol. We show that cholesterol delivered through high-density lipoproteins (HDLs) via the scavenger receptor class B type 1 (SR-B1) pathway is rapidly redistributed from the PM to the ER, where increased cholesterol availability promotes the assembly of MAM domains. In turn, MAM formation promotes the communication between the ER and mitochondria, the esterification of excess cholesterol and the suppression of cholesterol biosynthesis. Disruption of MAMs uncouples these responses, altering cholesterol trafficking and metabolic adaptation to extracellular cholesterol. Our findings identify MAM as a dynamic metabolic regulator that translates changes in extracellular lipoprotein availability into coordinated intracellular metabolic responses and cellular adaptation.
