## Supplementary material for "Cholesterol availability drives the assembly of mitochondria-associated ER membranes": Reagents and antibodies

### Sheet: Hoja1
Target	Species	Supplier	Reference	Application			Reagent	Supplier	Reference		Taqman Probes
FLAG	mouse	Sigma-Aldrich	F1804	WB			4-20% Tris-Glycine Mini Gels	Fisher Scientific	XP04205BOX		Target	Species	ID
ATP5A1	mouse	Invitrogen	459240	WB			Acetic acid 1-14C sodium salt	Palex Medical SA	ARC0101		18S	Hs, Ms	Hs99999901_s1
SREBP2	rabbit	abcam	ab30682	WB			Aster inhibitor AI-d3 (20-HC-Me-Pyrrolidine)	MedchemExpress	HY-145001		fdft1	Hs	Hs00926054_m1
Tubulin	mouse	Sigma-Aldrich	T4026	WB			Atorvastatin	Sigma-Aldrich	SML3030		hmgcr	Hs	Hs00168352_m1
LRP1	mouse	Millipore	MABN1796	WB			Biotin-azide	Click Chemistry Tools	1167		hmgcr	Ms	Mm01282499_m1
SRB1	rabbit	proteintech	21277-1-AP	WB			BLT1	Sigma-Aldrich	SML0059-5MG		ldlr	Hs	Hs01092524_m1
IgG mouse-HRP		Sigma-Aldrich	GENA931V	WB			BSA (fatty acid free)	Sigma-Aldrich	A3803		ldlr	Ms	Mm00440171_m1
IgG rabbit-HRP		Sigma-Aldrich	GENA934V	WB			Cholesterol, [1,2-3H(N)]-, 1mCi	Perkin Elmer	NET139001MC		lrp1	Hs	Hs00233856_m1
SRB1	rabbit	Abcam	AB217318	IF			DAPT	Sigma-Aldrich	D5942		lrp1	Ms	Mm00464608_m1
IgG rabbit-Alexa647		Thermofisher	A-21244	IF			Desipramine	Sigma-Aldrich	D3900		lss	Hs	Hs01552331_m1
							EZ-Link Sulfo-NS-LC-biotin	Thermofisher Scientific	21335		scarb1	Hs	Hs00969821_m1
							Filipin	MedchemExpress	HY-N6716		scarb1	Ms	Mm00450234_m1
							Fluoromount-GTM	Thermofisher Scientific	00-4958-02		sqle	Hs	Hs01123768_m1
							GW4896	Sigma-Aldrich	D1692		srebf2	Hs	Hs01081784_m1
							High-Capacity cDNA Reverse Transcription Kit	Applied Biosystems	PN 4368813, 4374966		sqle	Ms	Mm00436772_m1
							HMG-CoA Reductase Assay Kit	Sigma-Aldrich	CS1090		hmgcr	Ms	Mm01282499_m1
							Human High Density Lipoprotein 5 mg	KALEN BIOMEDICALS	770300-4		srebf2	Ms	Mm01306292_m1
							Human Low Density Lipoproteins 5 mg	KALEN BIOMEDICALS	770200-4		srebf1	Ms	Mm00550338_m1
							Human Very Low Density Lipoprotein 1mg	KALEN BIOMEDICALS	770100-7		lss	Ms	Mm00461312_m1
							L-[3H(G)]-Serine (5 mCi)	Perkin Elmer	NET248005MC		fdft1	Ms	Mm01598574_g1
							Laemmli sample buffer 4x	Biorad	1610747
							LipidTOX™ Green Neutral Lipid Stain	Thermofisher Scientific	H34475
							Lipofectamine™ 2000 Transfection Reagent	Thermofisher Scientific	11668-027
							Methyl-β-cyclodextrin	Sigma-Aldrich	C455
							N-palmitoyl sphingomyelin-N-(Cyanine 5)	MERCK LIFE SCIENCE SLU	860500C-250U
							NBD-cholesterol	Thermofisher Scientific	N1148
							PIERCE BCA protein assay kit	Thermofisher Scientific	23227
							ProLongTM Diamond antifade	Thermofisher Scientific	P36965
							Simvastatin	thermofisher Scientific	458840010
							Sphingomyelinase from Bacillus cereus	Merck	S9396-25UN
							Streptavidin (Sepharose® Bead Conjugate)	Cell Signaling	3419
							Thin Layer Chromatography Silica gel 60G F 25 Glass plates	MERCK LIFE SCIENCE SLU	1003900001
							TLC phospholipid markers	Sigma-Aldrich	P3817
							Trizol reagent	Invitrogen	15596-018
							U18666A	Cayman chemicals	10009085
plasmids							Ultima Gold XR scintillation liquid	Fisher Scientific	50-905-0568
mcherry-SEC61B	Addgene	90994					Water soluble Cholesterol	Sigma	C4951-30mg
machines
Leica SP8
Scintillaton counter Tri-Carb 2819TR; Perkin Elmer
Victor Nivo 3T Multimode Plate Reader, PerkinElmer)
Tecan
NanoDrop2000 (Thermo Scientific)
StepOnePlus™ Real‐Time PCR System (Thermofisher; 4376600)
6490 Triple Quadrupole LC/MS system (Agilent Technologies, Santa Clara, CA)
UV-crosslinker
LC-MS/MS proteomics
Tri-Carb 2819TR; Perkin Elmer
Software
ImageJ
lipidomics
proteomics
GraphPad Prism v9.01 (GraphPad Software Inc., CA, USA)
Scaffold v5
